# Designing of thermostable proteins with a desired melting temperature

**DOI:** 10.1101/2024.09.21.614294

**Authors:** Purva Tijare, Nishant Kumar, Gajendra P. S. Raghava

**Affiliations:** Department of Computational Biology, Indraprastha Institute of Information Technology, Okhla Phase 3, New Delhi-110020, India

**Author notes:** Corresponding Author Prof. Gajendra P. S. Raghava Head and Professor Department of Computational Biology Indraprastha Institute of Information Technology, Delhi Okhla Industrial Estate, Phase III (Near Govind Puri Metro Station) New Delhi, India – 110020 Office: A-302 (R&D Block) Website: http://webs.iiitd.edu.in/raghava/. Equal Contribution (Purva Tijare, Nishant Kumar). Mailing Address of Authors Purva Tijare (PT), Nishant Kumar (NK), Gajendra P. S. Raghava (GPSR).

**Keywords:** Melting Temperature, Prediction, machine learning, Embeddings, Protein Language Models, Thermostable proteins

## Abstract

1.

The stability of proteins at higher temperatures is crucial for its functionality that is measured by their melting temperature (Tm). The Tm is the temperature at which 50% of the protein loses its native structure and activity. Existing methods for predicting Tm have two major limitations: first, they are often trained on redundant proteins, and second, they do not allow users to design proteins with the desired Tm. To address these limitations, we developed a regression method for predicting the Tm value of proteins using 17,312 non-redundant proteins, where no two proteins are more than 40% similar. We used 80% of the data for training and testing; remaining 20% of the data for validation. Initially, we developed a machine learning model using standard features from protein sequences. Our best model, developed using Shannon entropy for all residues, achieved the highest Pearson correlation of 0.80 with an R² of 0.63 between the predicted and actual Tm of proteins on the validation dataset. Next, we fine-tuned large language models (e.g., ProtBert, ProtGPT2, ProtT5) on our training dataset and generated embeddings. These embeddings have been used for developing machine learning models. Our best model, developed using ProtBert embeddings, achieved a maximum correlation of 0.89 with an R² of 0.80 on the validation dataset. Finally, we developed an ensemble method that combines standard protein features and embeddings. One of the aims of the study is to assist the scientific community in the design of targeted melting temperatures. We created a user-friendly web server and a python package for predicting and designing thermostable proteins. Our standalone software can be used to screen thermostable proteins in genomes and metagenomes. We demonstrated the application of PPTstab in identifying thermostable proteins in different organisms from their genomes, the model and data is available at: https://webs.iiitd.edu.in/raghava/pptstab.

**Highlights:**

- Prediction of melting temperature (Tm) on non-redundant proteins
- Machine learning models based on sequence composition and ProtBert embeddings
- A Webserver for predicting Tm and designing thermostable proteins
