## Supplementary Tables for "Designing of thermostable proteins with a desired melting temperature"

### Sheet: Table S1
Supplementary Table S1: Comprehensive result of different classifiers on different composition-based features
# R2: Coefficient of determination; PCC: Pearson correlation coefficient; MAE: Mean average error; MSE: Mean squared error; RMSE: Root mean squared error; ET: Extra Trees Regressor; SVR: Support Vector Regression; MLP: Multi-layer Perceptron; LGBM: Light Gradient Boosting Machine; NuSVR: Nu Support Vector Regression; ANN: Artificial Neural Network
AAC
Model	Training					Validation
	MSE	MAE	RMSE	PCC	R2	MSE	MAE	RMSE	PCC	R2
MLPR	0.906133	7.16842	9.51656	0.784199	0.60791	1.09025	8.08509	10.4415	0.761819	0.525151
LGBMR	0.871525	6.93275	9.33158	0.789563	0.622537	1.18373	7.71212	10.87	0.704004	0.484433
SVR	0.935416	7.32168	9.66953	0.772302	0.595669	1.09101	7.95413	10.4452	0.751888	0.524818
NuSVR	0.923361	7.14089	9.60649	0.776452	0.601014	1.06213	7.75459	10.306	0.754947	0.537395
ETR	0.847373	6.84325	9.20247	0.799168	0.633228	1.16406	8.02715	10.7892	0.722922	0.493002
ANN + MLP	0.813	6.788	9.014	0.806	0.648	1.134	13.452	10.651	0.766	0.506
ATC
Model	Training					Validation
	MSE	MAE	RMSE	PCC	R2	MSE	MAE	RMSE	PCC	R2
MLPR	1.76896	9.47242	13.2939	0.489453	0.236941	1.90419	9.79097	13.7992	0.428253	0.170646
LGBMR	1.65621	9.05758	12.8647	0.535286	0.285043	2.02387	9.71189	14.2263	0.345567	0.118519
SVR	1.81849	9.40669	13.4777	0.47738	0.216163	1.96617	9.56759	14.022	0.389808	0.143648
NuSVR	1.85411	9.3194	13.6083	0.468047	0.200975	2.00064	9.54223	14.1444	0.36871	0.128637
ETR	1.70726	9.31138	13.0619	0.517312	0.263093	1.9648	9.84775	14.0171	0.383708	0.144248
ANN + MLP	1.673	9.224	13.933	0.531	0.278	1.896	11.315	13.771	0.449	0.174
BTC
Model	Training					Validation
	MSE	MAE	RMSE	PCC	R2	MSE	MAE	RMSE	PCC	R2
MLPR	2.13966	10.0136	14.6189	0.284297	0.0781251	2.13523	9.97647	14.6124	0.26486	0.0700151
LGBMR	2.15192	10.1555	14.663	0.279457	0.0720727	2.1443	10.2188	14.6434	0.271513	0.066067
SVR	2.16979	9.81183	14.7195	0.282882	0.0656034	2.19593	9.86213	14.8187	0.261713	0.0435798
NuSVR	2.20771	9.66011	14.8472	0.283087	0.0493829	2.23789	9.68832	14.9596	0.262343	0.0253048
ETR	2.3698	10.9209	15.3902	0.239294	-0.0228984	2.44793	11.4025	15.6459	0.213118	-0.0661781
ANN + MLP	2.133	10.029	14.596	0.286	0.081	2.143	10.814	14.641	0.259	0.066
CeTD
Model	Training					Validation
	MSE	MAE	RMSE	PCC	R2	MSE	MAE	RMSE	PCC	R2
MLPR	1.18347	8.12471	10.8725	0.709473	0.486821	2.54541	12.8302	15.9543	0.614355	-0.108632
LGBMR	1.15328	7.80687	10.7356	0.709428	0.50194	1.74306	9.63693	13.2025	0.524879	0.240823
SVR	1.30175	8.45604	11.4065	0.666673	0.437977	2.0247	11.4982	14.2292	0.596738	0.118158
NuSVR	1.31751	8.28817	11.4744	0.667607	0.431427	1.70707	10.3021	13.0655	0.616451	0.256497
ETR	1.23205	8.05175	11.0955	0.68956	0.468072	1.79083	10.1814	13.3822	0.545999	0.220017
ANN + MLP	1.071	7.711	10.345	0.738	0.536	2.136	15.761	14.616	0.653	0.071
CTC
Model	Training					Validation
	MSE	MAE	RMSE	PCC	R2	MSE	MAE	RMSE	PCC	R2
MLPR	1.96551	10.3053	14.0156	0.546147	0.151351	2.15735	10.8312	14.6879	0.507755	0.0603814
LGBMR	1.50062	8.89437	12.2459	0.594215	0.352011	1.52189	8.85989	12.3365	0.581382	0.337151
SVR	1.45333	9.16565	12.0525	0.615841	0.371944	1.4485	9.07141	12.0354	0.612645	0.369118
NuSVR	1.47656	8.98321	12.147	0.607327	0.362191	1.4859	8.9406	12.1898	0.60041	0.352827
ETR	1.59189	9.10105	12.6122	0.570686	0.313085	1.62805	9.16504	12.7595	0.548005	0.290917
ANN + MLP	1.435	8.791	11.975	0.633	0.381	1.341	12.432	11.582	0.655	0.416
DDR
Model	Training					Validation
	MSE	MAE	RMSE	PCC	R2	MSE	MAE	RMSE	PCC	R2
MLPR	1.19381	8.05164	10.9221	0.701503	0.484379	1.46745	8.81001	12.1138	0.632744	0.360863
LGBMR	1.04822	7.48291	10.2345	0.740235	0.547015	1.42444	8.81319	11.935	0.617397	0.379595
SVR	1.3923	8.555	11.7951	0.635447	0.399183	1.51877	9.27861	12.3238	0.619485	0.338512
NuSVR	1.40435	8.39417	11.8446	0.636372	0.394215	1.48159	8.96684	12.1721	0.62172	0.354705
ETR	1.05862	7.52381	10.2853	0.743314	0.542785	1.57455	9.78053	12.5481	0.620577	0.314216
ANN + MLP	1.071	7.641	10.345	0.735	0.537	1.384	12.561	11.763	0.635	0.397
PCP
Model	Training					Validation
	MSE	MAE	RMSE	PCC	R2	MSE	MAE	RMSE	PCC	R2
MLPR	1.02589	7.62564	10.1228	0.752183	0.556578	1.29412	8.15795	11.3759	0.66565	0.436356
LGBMR	1.00517	7.40814	10.0234	0.752408	0.565218	1.40927	8.45353	11.8713	0.624085	0.386201
SVR	1.0375	7.6988	10.1839	0.743927	0.551351	1.98566	11.5234	14.0914	0.575486	0.135159
NuSVR	1.02915	7.49728	10.1425	0.748036	0.555126	2.09847	11.7279	14.4861	0.530709	0.0860287
ETR	0.998089	7.37016	9.98792	0.756478	0.568368	1.44881	8.77527	12.0366	0.637251	0.368982
ANN + MLP	0.932	7.292	9.651	0.775	0.597	1.266	11.871	11.252	0.682	0.449
QSO
Model	Training					Validation
	MSE	MAE	RMSE	PCC	R2	MSE	MAE	RMSE	PCC	R2
MLPR	0.941057	7.34943	9.69825	0.773545	0.593407	1.87771	10.2864	13.703	0.546686	0.182177
LGBMR	0.879731	6.97053	9.37591	0.787633	0.619489	1.21561	7.92021	11.0255	0.697194	0.470549
SVR	1.00738	7.63209	10.0341	0.752026	0.564877	2.3721	12.205	15.4016	0.471013	-0.0331482
NuSVR	1.00295	7.43979	10.0114	0.75437	0.566968	2.23095	11.6605	14.9363	0.483755	0.0283287
ETR	0.878071	6.92237	9.36861	0.789228	0.620038	1.1348	7.84417	10.6527	0.731697	0.505745
ANN + MLP	0.845	6.941	9.189	0.798	0.635	1.559	13.468	12.486	0.634	0.321
SEP
Model	Training					Validation
	MSE	MAE	RMSE	PCC	R2	MSE	MAE	RMSE	PCC	R2
MLPR	1.77318	9.64192	13.3081	0.489555	0.235755	1.82276	9.82931	13.5009	0.462801	0.206113
LGBMR	1.75544	9.46001	13.244	0.496073	0.24224	1.87124	9.89603	13.6793	0.468768	0.184997
SVR	1.78125	9.35018	13.3363	0.490523	0.232599	1.8048	9.55006	13.4343	0.470445	0.213932
NuSVR	1.82758	9.25901	13.5074	0.48032	0.212866	1.8224	9.35269	13.4996	0.463629	0.206266
ETR	2.09543	10.4003	14.4726	0.410945	0.0944295	2.21847	10.7392	14.8945	0.394103	0.0337638
ANN + MLP	1.742	9.528	13.192	0.501	0.249	1.801	11.958	13.421	0.467	0.215
SER
Model	Training					Validation
	MSE	MAE	RMSE	PCC	R2	MSE	MAE	RMSE	PCC	R2
MLPR	0.92092	7.26168	9.59329	0.779274	0.60201	0.993911	7.50397	9.96951	0.770024	0.56711
LGBMR	0.875661	6.93511	9.35414	0.788159	0.620725	0.926332	7.07296	9.62461	0.7734	0.596543
SVR	0.908324	7.24012	9.5289	0.779648	0.607225	0.989629	7.45278	9.94801	0.76076	0.568975
NuSVR	0.896745	7.06391	9.46777	0.783469	0.612379	0.981902	7.28122	9.90909	0.760973	0.57234
ETR	0.838175	6.81517	9.15292	0.801294	0.637207	0.924328	7.12001	9.6142	0.774988	0.597416
ANN + MLP	0.823	6.842	9.071	0.804	0.644	0.842	13.364	9.176	0.798	0.633
SOC
Model	Training					Validation
	MSE	MAE	RMSE	PCC	R2	MSE	MAE	RMSE	PCC	R2
MLPR	2.08926	10.0927	14.4456	0.327678	0.0997055	2.07464	9.8761	14.4036	0.316904	0.0964049
LGBMR	2.05923	10.036	14.3419	0.342387	0.112225	2.08731	10.0211	14.4475	0.310468	0.0908869
SVR	2.10305	9.74494	14.4914	0.330425	0.0942863	2.11714	9.70771	14.5504	0.313719	0.0778976
NuSVR	2.15419	9.61854	14.6662	0.32036	0.072388	2.1611	9.58278	14.7007	0.303421	0.0587471
ETR	2.25021	10.6182	14.9951	0.282629	0.0294065	2.21779	10.5534	14.8922	0.276805	0.0340579
ANN + MLP	2.059	10.011	14.342	0.338	0.113	2.077	10.983	14.411	0.315	0.095
SPC
Model	Training					Validation
	MSE	MAE	RMSE	PCC	R2	MSE	MAE	RMSE	PCC	R2
MLPR	1.14677	7.99132	10.7041	0.718707	0.504161	1.25848	8.25422	11.2182	0.67479	0.451877
LGBMR	1.0437	7.50844	10.2133	0.741075	0.548671	1.17034	7.77058	10.8182	0.70058	0.490267
SVR	1.13173	7.9486	10.6359	0.716686	0.510752	1.41647	8.62398	11.9015	0.652037	0.383068
NuSVR	1.13184	7.7724	10.6361	0.719305	0.510938	1.51259	8.68075	12.2987	0.64485	0.341204
ETR	1.02275	7.45322	10.1107	0.748848	0.557659	1.18626	7.92032	10.8915	0.697076	0.483334
ANN + MLP	1.045	7.629	10.216	0.744	0.548	1.162	12.604	10.781	0.707	0.494
RRI
Model	Training					Validation
	MSE	MAE	RMSE	PCC	R2	MSE	MAE	RMSE	PCC	R2
MLPR	1.91538	9.75486	13.8338	0.431315	0.173659	6.74641	21.0209	25.9739	0.165256	-1.93835
LGBMR	1.51739	8.88894	12.3135	0.588343	0.345176	2.23072	9.84082	14.9356	0.236149	0.028427
SVR	1.88529	9.49343	13.7212	0.442246	0.187632	6.85325	19.3515	26.1787	-0.0638007	-1.98488
NuSVR	1.91487	9.37556	13.8277	0.437221	0.175048	5.2061	17.4429	22.8169	-0.0536917	-1.26748
ETR	1.58207	9.017	12.5704	0.565008	0.317769	2.51021	12.2358	15.8436	0.217533	-0.0933017
ANN + MLP	1.773	9.406	13.309	0.491	0.236	2.148	10.584	14.655	0.254	0.065
APAAC
Model	Training					Validation
	MSE	MAE	RMSE	PCC	R2	MSE	MAE	RMSE	PCC	R2
MLPR	0.902291	7.15491	9.49591	0.784801	0.609789	1.5513	10.0852	12.4551	0.768382	0.324345
LGBMR	0.873081	6.93107	9.34037	0.789147	0.621971	1.18731	7.81092	10.8964	0.699579	0.482876
SVR	0.934508	7.32112	9.66492	0.772448	0.595968	1.09188	8.00768	10.4493	0.757366	0.524438
NuSVR	0.92348	7.14124	9.60707	0.776274	0.600892	1.12132	8.09259	10.5892	0.755632	0.511619
ETR	0.847818	6.8597	9.20548	0.799536	0.633125	1.16012	8.04358	10.7709	0.724048	0.49472
ANN + MLP	0.812	6.793	9.006	0.807	0.649	0.947	13.051	9.731	0.787	0.588
PAAC
Model	Training					Validation
	MSE	MAE	RMSE	PCC	R2	MSE	MAE	RMSE	PCC	R2
MLPR	0.923837	7.25231	9.60981	0.777975	0.600452	1.191	8.46645	10.9133	0.744668	0.481267
LGBMR	0.871327	6.9204	9.33114	0.789433	0.62262	1.15422	7.75714	10.7435	0.710892	0.497289
SVR	0.934654	7.30965	9.66576	0.772422	0.595878	1.066	7.84532	10.3247	0.756992	0.535713
NuSVR	0.921826	7.12877	9.59886	0.776805	0.6016	1.05087	7.6853	10.2512	0.758754	0.542304
ETR	0.851159	6.8588	9.22269	0.798176	0.631701	1.14466	8.04176	10.6989	0.728331	0.501454
ANN + MLP	0.823	6.808	9.071	0.805	0.644	0.946	13.313	9.728	0.777	0.588
DPC
Model	Training					Validation
	MSE	MAE	RMSE	PCC	R2	MSE	MAE	RMSE	PCC	R2
MLPR	1.16564	8.04202	10.7945	0.733979	0.495178	1.95157	10.6508	13.9699	0.712863	0.150007
LGBMR	1.06425	7.5881	10.3117	0.735797	0.540048	1.16255	8.13949	10.7822	0.720816	0.493661
SVR	1.0066	7.6505	10.0311	0.754617	0.564774	1.23292	8.59189	11.1037	0.726419	0.463009
NuSVR	0.97167	7.36524	9.85398	0.762073	0.580015	1.0988	7.9848	10.4824	0.73941	0.521425
ETR	1.1111	7.69573	10.5367	0.732176	0.51987	1.25853	8.61506	11.2184	0.713635	0.451855
ANN + MLP	0.868	6.989	9.316	0.793	0.624	5.128	15.644	22.644	0.049	-1.233

### Sheet: Table S2
Supplementary Table S2 – Comparative analysis of performance metrics for different LLM embedding sets
# R2: Coefficient of determination; PCC: Pearson correlation coefficient; MAE: Mean average error; MSE: Mean squared error; RMSE: Root mean squared error; ET: Extra Trees Regressor; SVR: Support Vector Regression; MLP: Multi-layer Perceptron; LGBM: Light Gradient Boosting Machine; NuSVR: Nu Support Vector Regression; ANN: Artificial Neural Network
	ProtGPT2 (1282 Matrix)
Model	Training					Validation
	RMSE	MSE	MAE	PCC	R²	RMSE	MSE	MAE	PCC	R²
ANN + MLP	5.148	0.442	3.789	0.828	0.681	5.287	0.466	3.809	0.815	0.662
CatBoost	5.438	0.493	3.998	0.803	0.645	5.544	0.512	4.004	0.793	0.628
NuSVR	5.652	0.533	4.154	0.786	0.616	5.87	0.574	4.235	0.765	0.583
MLP	5.709	0.544	4.208	0.792	0.608	5.819	0.564	4.224	0.773	0.59
	Ankh (770 Matrix)
Model	Training					Validation
	RMSE	MSE	MAE	PCC	R²	RMSE	MSE	MAE	PCC	R²
ANN + MLP	5.105	0.435	3.798	0.831	0.687	5.205	0.452	3.807	0.822	0.672
CatBoost	5.88	0.577	4.35	0.766	0.585	5.902	0.581	4.301	0.761	0.579
NuSVR	5.876	0.576	4.378	0.767	0.586	5.898	0.58	4.359	0.763	0.579
MLP	5.421	0.49	4.039	0.81	0.647	5.455	0.496	4.002	0.804	0.64
	Prot-Bert (1026 Matrix)
Model	Training					Validation
	RMSE	MSE	MAE	PCC	R²	RMSE	MSE	MAE	PCC	R²
ANN + MLP	4.086	0.278	3.1	0.895	0.799	4.191	0.293	3.112	0.888	0.787
CatBoost	4.462	0.332	3.316	0.872	0.76	4.575	0.349	3.34	0.864	0.747
NuSVR	4.601	0.353	3.378	0.864	0.745	4.673	0.364	3.361	0.858	0.736
MLP	4.323	0.312	3.288	0.883	0.775	4.423	0.326	3.307	0.875	0.763
	ProtT5-XL-Uniref50 (1026 Matrix)
Model	Training					Validation
	RMSE	MSE	MAE	PCC	R²	RMSE	MSE	MAE	PCC	R²
ANN + MLP	4.157	0.288	3.153	0.892	0.792	4.177	0.291	3.116	0.889	0.789
CatBoost	4.451	0.33	3.324	0.874	0.762	4.497	0.337	3.349	0.869	0.755
NuSVR	4.397	0.322	3.331	0.877	0.768	4.36	0.317	3.279	0.878	0.77
MLP	4.462	0.332	3.384	0.876	0.76	4.512	0.339	3.379	0.871	0.754
	ProsT5 (1026 Matrix)
Model	Training					Validation
	RMSE	MSE	MAE	PCC	R²	RMSE	MSE	MAE	PCC	R²
ANN + MLP	5.543	0.513	4.095	0.796	0.631	5.532	0.51	4.027	0.796	0.63
CatBoost	6.58	0.723	4.833	0.696	0.481	6.62	0.73	4.788	0.686	0.47
NuSVR	6.108	0.622	4.538	0.744	0.552	6.124	0.625	4.503	0.741	0.546
MLP	6.13	0.627	4.534	0.756	0.548	0.764	0.596	4.366	0.764	0.567

### Sheet: Table S3
Supplementary Table 3: The performance of SER with different set of features
# R2: Coefficient of determination; PCC: Pearson correlation coefficient; MAE: Mean average error; MSE: Mean squared error; RMSE: Root mean squared error; ET: Extra Trees Regressor; SVR: Support Vector Regression; MLP: Multi-layer Perceptron; LGBM: Light Gradient Boosting Machine; NuSVR: Nu Support Vector Regression; ANN: Artificial Neural Network
SER+AAC
Model	Train					Test
	RMSE	MSE	MAE	PCC	R²	RMSE	MSE	MAE	PCC	R²
ANN + MLP	9.109	0.831	6.843	0.803	0.641	9.588	0.919	14.077	0.794	0.601
NuSVR	9.552	0.913	7.113	0.779	0.605	10.112	1.023	7.419	0.759	0.555
LGBM	9.344	0.874	6.932	0.789	0.622	10.531	1.109	7.619	0.723	0.517
MLP	9.611	0.925	7.205	0.783	0.601	13.188	1.739	10.871	0.758	0.242
SVR	9.606	0.923	7.281	0.776	0.601	10.009	1.002	7.473	0.761	0.564
ET	9.191	0.845	6.821	0.798	0.634	10.077	1.015	7.515	0.756	0.558
SER+PAAC
Model	Train					Test
	RMSE	MSE	MAE	PCC	R²	RMSE	MSE	MAE	PCC	R²
ANN + MLP	9.026	0.815	6.802	0.807	0.647	9.544	0.911	13.231	0.788	0.603
NuSVR	9.534	0.909	7.096	0.781	0.607	10.011	1.002	7.351	0.761	0.564
LGBM	9.321	0.871	6.927	0.791	0.623	10.221	1.045	7.454	0.742	0.545
MLP	9.651	0.933	7.278	0.782	0.597	11.849	1.404	9.577	0.763	0.388
SVR	9.598	0.922	7.273	0.776	0.602	9.968	0.994	7.453	0.763	0.567
ET	9.141	0.836	6.789	0.801	0.638	10.012	1.002	7.478	0.759	0.563
SER + ProtBert embeddings
Model	Train					Test
	RMSE	MSE	MAE	PCC	R²	RMSE	MSE	MAE	PCC	R²
ANN + MLP	6.788	0.461	5.146	0.896	0.801	6.974	0.486	14.123	0.888	0.788
NuSVR	7.668	0.589	5.634	0.864	0.746	8.061	0.651	5.805	0.856	0.717
LGBM	7.505	0.564	5.539	0.871	0.756	7.667	0.588	5.577	0.863	0.744
MLP	7.228	0.523	5.489	0.884	0.774	7.506	0.563	5.624	0.878	0.755
SVR	7.783	0.606	5.876	0.861	0.738	8.089	0.654	5.995	0.851	0.715
ET	7.459	0.557	5.501	0.874	0.759	7.586	0.576	5.514	0.868	0.749
